# Spatial Logic Reconciles Gene-signature Methods in Triple Negative Breast Cancer

**DOI:** 10.64898/2026.08.13.744259

**Authors:** William Bastian, Jane L. Meisel, Ji-Hoon Lee, Nada Shaker, Lyra Griffiths, Meili Aiello, Zachary Buchwald, Yi Liu, E. Aubrey Thompson, Zaibo Li, Eugene F. Douglass, Xiaoxian Li

## Abstract

Triple-Negative Breast Cancer (TNBC) presents a significant clinical challenge due to its heterogeneity and lack of targeted treatment options, with chemotherapy and immunotherapy combinations currently serving as the main therapeutic strategy. Efforts to address TNBC heterogeneity have largely focused on classifying intrinsic cancer subtypes based on differential tumor mRNA expression, a strategy that has proven effective in hormone receptor-positive breast cancers but has yet to yield a clinically useful predictor of survival or treatment response in TNBC. We hypothesize that both the intrinsic characteristics of TNBC and the surrounding immune microenvironment influence treatment outcomes and that immune cell infiltration affects TNBC subtype classification and response variability.

To explore this hypothesis, we compared the predictive and prognostic capabilities of cancer subtype-based (TNBC-type) gene signatures and immune cell deconvolution methods (CIBERSORT) within the same TNBC datasets. We found that immune cell abundance outperformed TNBC subtype-signatures and multicellular immune cell aggregates showed the highest performance of all. More specifically, aggregate immune cells associated with tertiary lymphoid structures and tumor associated macrophages/monocytes demonstrated statistically significant predictive value. These findings were confirmed in an independent cohort of 67 TNBC patients treated with neoadjuvant chemotherapy. Further, single-cell RNA sequencing analysis revealed that the predictive power of cancer-subtype could be partially explained by immune- and stromal features. Examination of single-cell resolution spatial transcriptomic data confirmed presence of TLS-like, TAM- and cancer-stromal niches within TNBC biopsy samples that were associated with treatment response.

Overall, our results highlight that immune cell aggregates, which capture the spatial organization of the TME, outperform cell-type specific gene signatures in predicting TNBC outcomes. Our novel approach provides a robust framework for interpreting spatial relationships in bulk RNA-seq data, offering a pathway for reconciling past data with current advancements in spatial profiling technologies. This work paves the way for future studies to leverage the multi-cellular complexity of TNBC, enhancing diagnostic precision and facilitating the development of therapies that strategically modulate the tumor microenvironment for improved anti-cancer responses.
