## Supplemental Table 1 for "Spatial Logic Reconciles Gene-signature Methods in Triple Negative Breast Cancer"

### Sheet: TNBC NAC validation cohort
Patient-ID	Res block	Res Note	NAC-simple	grade	# LN	Resid	size	Loc	dead	Age	type	M or L	ALND?	HER2 IHC	HER2CN	HER2 Ratio	BMI
patient_15	A7	Rare tumor cells, whole slide extraction	AC	3	28	1	0.6	B	N	49	D	L	Y				47.93
patient_36	E6	TMA, whole slide extraction	ACT	3	7	1	4.9	B+LN	y	50.9031	D	L	N				21.14
patient_35	B3	TMA, whole slide extraction	ACT	3	26	1	3.6	B+LN	y	56.2458	D	L	Y				31
patient_03	na		ACT	3	9	1	3.4	B	y	49	Metaplastic	L	N				30.96
patient_14	C4	TMA, whole slide extraction	ACT	3	28	1	3.2	B	N	46	D	L	Y				42.87
patient_29	A10	TMA, whole slide extraction	ACT	3	1	1	2.5	B	N	66	D	M	N				28.9
patient_10	C3	TMA, whole slide extraction	ACT	3	4	1	1.8	B	N	46	D	L	N				30.56
patient_34	A3	TMA, whole slide extraction	ACT	2	0	1	1.8	B	N	48.0236	D	L	N				29.85
patient_09	F2	TMA	ACT	3	16	1	1.7	B	N	46	Metaplastic	M	Y				30.8
patient_08	A2	OK, whole slide extraction	ACT	3	12	1	1.4	B	N	57	D	M	Y				20.99
patient_33	D3	TMA	ACT	3	21	1	1.1	B	N	56	D	M	Y				20.4
patient_18	B5	OK, whole slide extraction	ACT	3	26	1	1	B	y	37	D	M	Y				27.45
patient_28	E4	OK, whole slide extraction	ACT	2	4	1	0.7	B	N	63.0511	D	L	N				32.49
patient_38	A10	TMA??	ACT	3	22	1	0.53	B+LN	N	59.2016	D	M	Y				71
patient_05	A9	No tumor	ACT	3	17	1	0.4	B	y	74	D	M	Y				21.44
patient_13	A4	TMA??	ACT	3	4	1	0.4	B	N	59	D	M	N				44.09
patient_39	A7	OK	ACT	3	2	1	0.3	B	N	66.0701	D	L	N				37.75
patient_01	A5	Rare tumor cells	ACT	3	14	1	0.2	B	y	62	D	M	Y				39.6
patient_30	A19	OK	ACT	3	0	1	0.2	B	N	65.6924	D	M	N				24.12
patient_17	D7	Rare tumor cells	ACT	3	15	1	0.13	B	N	40	D	M	Y				20.61
patient_26	B2	No tumor	ACT	3	1	1	0.11	B	N	52	D	M	N				37.95
patient_12	D1	Rare tumor cells	ACT	2	6	1	0.1	B	N	49	D	L	N				27.3
patient_31	D4	Rare tumor cells, whole slide extraction	ACT	2	0	1	0.07	B	N	65	D	L	N				28.07
patient_24	A2	TMA	ACTCb	3	6	1	3.9	B	y	51	D	M	N				40.34
patient_22	A3	OK, whole slide extraction	ACTCb	3	12	1	3.5	B	N	59	D	M	N				28.83
patient_32	E3	TMA, whole slide extraction	ACTCb	3	5	1	1.5	B	N	54.2975	D	M	N				20.67
patient_37	C4	Rare tumor cells	ACTCb	3	2	1	0.15	B	N	52.5908	D	L	N				26.22
patient_25	na		ACTCb	3	11	1	0.12	B	N	57	D	M	N				24
patient_16	A7	Rare tumor cells	CbD	3	16	1	4	B	y	46	D	M	N				41.98
patient_07	F3x	Rare tumor cells	CbT	3	6	1	1.5	B	N	55	D	M	N				22.24
patient_23	C1	Rare tumor cells	CbT	2	6	1	0.6	B	N	31	D	M	N				26.62
patient_11	D5		CbT	3	25	1	0.5	B	N	50	D	M	Y				28.16
patient_21	B7	OK	CbT	3	2	1	0.3	B	N	66	D	L	N				29.84
patient_19	D3	TMA	FEC	2	6	1	1.8	B	N	54	D	M	N				21.63
patient_04	A6	TMA		3	20	1	1.9	B	y	53	D	M	Y				37.89
patient_06	A6			2	25	1	1.2	B	y	47	D	M	Y				23
patient_02	C4	Not enough tumor		3	4	1	0.6	B	N	50	D	L	N				22.6
patient_20	A12	Rare tumor cells		3	10	1	0.02	B	y	35	D	M	N				17.88
patient_27						1											NA
patient_50			AC	3	23	0	0		N	55.267	D	L	Y	1	2.9	1.03	32.21
patient_56			ACT	3	23	0	0		N	38.5032	D	M	Y	0	2.73	1.11	19.25
patient_46			ACT	3	19	0	0		N	37.359	D	M	Y	1	na	1.09	29.73
patient_65			ACT	3	16	0	0		N	26	D	M	Y	0	na	na	23.88
patient_53			ACT	3	7	0	0		N	56.8804	D	M	N	1	1.59	0.76	28.53
patient_61			ACT	3	5	0	0		y	64.0263	D	M	N	0	2.5	11	34.88
patient_51			ACT	3	4	0	0		N	49.1577	D	L	N	2	2.4	1.1	23.05
patient_44			ACT	3	3	0	0		N	39.8074	D	M	N	1	na	1.04	31.3
patient_49			ACT	3	3	0	0		N	35.886	D	M	N	0	na	1.13	22.54
patient_52			ACT	3	3	0	0		N	28.9958	D	M	N	0	2.46	1.76	22.5
patient_54			ACT	3	3	0	0		N	28.9958	D	M	N	1	3.5	1.9	22.5
patient_59			ACT	2	3	0	0		N	52.9824	D	L	N	0	2.38	1.05	31.88
patient_64			ACT	3	3	0	0		y	59	D	L	N	1	3.98	1.88	35.73
patient_40			ACT	2	2	0	0		Y	34.6266	D	M	N	0	na	1.15	25.06
patient_45			ACT	3	2	0	0		N	64.3959	D	M	N	1	na	2.28	22.66
patient_47			ACT	3	2	0	0		N	53	D	M	N	1	na	0.94	32
patient_41			ACT	2	1	0	0		N	28.9066	D	L	N	2	na	0.94	34
patient_67			ACT	3		0	0		N	48.4452	D			0	2.6	1.1	20.9
patient_66			ACTCb	3	11	0	0		N	48	D	M	Y	2	3.2	1.8	23.03
patient_63			ACTCb	3	4	0	0		N	41.5825	D	L	N	1	2.29	1.06	32.7
patient_62			ACTCb	3	2	0	0		N	53.0182	D	L	N	1	2.38	1.1	21.79
patient_42			CbT	3	11	0	0		N	72.8647	D	M	Y	0	na	1.19	29.48
patient_48			CbT	3	11	0	0		N	65.7356	D	L	Y	0	na	1.51	28.9
patient_58			CbT	3	4	0	0		N	51.0348	D	M	N	1	4.47	1.94	24.98
patient_43			CbT	3	3	0	0		N	65.526	D	L	N	1	na	1.2	38
patient_57			CbT	3	3	0	0		N	35.1497	D	M	N	0	1.89	1.07	29.92
patient_60				3	28	0	0		N	32.5852	D	M	Y	0	3.01	1.01	27.45
patient_55				3	26	0	0		N	41.9859	D	M	Y	1	2.45	1.2	27.22
